# KatG catalase deficiency confers bedaquiline hyper-susceptibility to isoniazid resistant *Mycobacterium tuberculosis*

**DOI:** 10.1101/2023.10.17.562707

**Authors:** N Ofori-Anyinam, M Hamblin, ML Coldren, B Li, G Mereddy, M Shaikh, A Shah, N Ranu, S Lu, PC Blainey, S Ma, JJ Collins, JH Yang

## Abstract

Multidrug-resistant tuberculosis (MDR-TB) is a growing source of global mortality and threatens global control of tuberculosis (TB) disease. The diarylquinoline bedaquiline (BDQ) recently emerged as a highly efficacious drug against MDR-TB, defined as resistance to the first-line drugs isoniazid (INH) and rifampin. INH resistance is primarily caused by loss-of-function mutations in the catalase KatG, but mechanisms underlying BDQ’s efficacy against MDR-TB remain unknown. Here we employ a systems biology approach to investigate BDQ hyper-susceptibility in INH-resistant *Mycobacterium tuberculosis*. We found hyper-susceptibility to BDQ in INH-resistant cells is due to several physiological changes induced by KatG deficiency, including increased susceptibility to reactive oxygen species and DNA damage, remodeling of transcriptional programs, and metabolic repression of folate biosynthesis. We demonstrate BDQ hyper-susceptibility is common in INH-resistant clinical isolates. Collectively, these results highlight how altered bacterial physiology can impact drug efficacy in drug-resistant bacteria.
