## Supplemental Tables for "KatG catalase deficiency confers bedaquiline hyper-susceptibility to isoniazid resistant *Mycobacterium tuberculosis*": Supplementary Table 1.xlsx

### Sheet: INHr katG mmpR5 inhA atpE var
	Gene	Colony	Position	Ref Base	Seq Base	AA Variant	Qual Score
	katG	1	2154455	C	T	E553K	153.008
			2155300	G	A	T271L	79.0075
		2	2154182	C	G	G644S	22.0341
			2155679	G	T	R145S	116.008
		3	2154455	C	T	E553K	222.01
		4	2155679	G	T	R145S	60.0073
		5	2154455	C	T	E553K	89.0077
			2154861	G	T	H417Q	225.009
		6	2154455	C	T	E553K	221.999
	mmpR5	1	none detected
		2	none detected
		3	none detected
		4	none detected
		5	none detected
		6	none detected
	inhA	1	none detected
		2	none detected
		3	none detected
		4	none detected
		5	none detected
		6	none detected
	atpE	1	none detected
		2	none detected
		3	none detected
		4	none detected
		5	none detected
		6	none detected
	Colony 3 selected for experiments

### Sheet: BDQr katG mmpR5 inhA atpE var
	Gene	Colony	Position	Ref Base	Seq Base	AA Variant	Qual Score
	katG	1	none detected
		2	none detected
		3	none detected
		4	none detected
		5	none detected
	mmpR5	1	779053	C	T	Q22F	225.009
		2	779138	G	T	R50L	221.999
		3	779125	T	C	C46L	155.008
			779182	G	C	G65R	97.0078
		4	779182	G	C	G65R	221.999
		5	779141	A	G	Q51R	71.0074
			779176	A	G	S63G	215.009
			2154455	C	T	G65R	221.999
	inhA	1	none detected
		2	none detected
		3	none detected
		4	none detected
		5	none detected
	atpE	1	none detected
		2	none detected
		3	none detected
		4	none detected
		5	none detected
	Colony 4 selected for experiments

### Sheet: INHr All Variants
	Colony	Position	Ref Base	Seq Base	Qual Score
	1	14785	T	C	222.003
		55532	GTGC	G	95.9726
		55533	TGCCGCCGCCGCCGCCGCCGCCG	TGCCGCCGCCGCCGCCGCCG	67.4314
		69989	G	A	164.033
		116000	T	G	121.133
		131174	TGG	TGGG	214.458
		210096	A	G	222.003
		234477	T	G	37.7652
		234496	C	CGT	64.4314
		390828	T	C,A	214.001
		424320	TCC	TCCC	78.9724
		459399	A	C	222.003
		531592	T	A	20.0499
		635633	C	T	222.001
		958922	C	A	221.999
		986204	C	A	198.007
		990001	G	C	221.999
		1010204	CGG	CGGG	150.492
		1025106	T	C	219.008
		1037911	C	T	219.001
		1093406	A	G	87.2637
		1168715	CTT	CTTT	130.592
		1315191	A	C	42.7648
		1315884	G	A	205.003
		1414021	C	T	157.016
		1471659	C	T	196.016
		1711627	C	T	222
		1780586	CG	CGG	154.475
		2006032	A	G	149.067
		2051746	T	C	103.066
		2057774	A	T	222.003
		2068058	C	T	32.0107
		2153410	A	G	222.008
		2154455	C	T	153.008
		2155300	G	A	79.0075
		2207591	T	TC	214.459
		2251999	A	G	145.067
		2282787	C	T	202.007
		2387733	T	C	47.7647
		2420546	A	G	22.0345
		2525722	CGGGGG	CGGGG	61.5245
		2718852	T	G	208.001
		2751804	C	T	71.9724
		2793257	C	A	26.0177
		2809621	T	C	222
		2873093	GCCACCACCACCACCAC	GCCACCACCACCACCACCAC	52.4935
		2931837	G	T	217.001
		2952150	C	T	32.0097
		2954439	T	C	222.003
		3580636	CTTT	CTT	105.491
		3590686	G	GC	81.9724
		3598300	G	T	32.0205
		3718357	C	T	166.016
		3848912	CGG	C	20.5047
		3862472	GAA	GA	160.475
	2	14785	T	C	221.999
		55533	TGCCGCCGCCGCCGCCGCCGCCG	TGCCGCCGCCGCCGCCGCCG	214.458
		55553	C	T	94.0147
		69989	G	A	221.999
		116000	T	G	221.999
		131174	TGG	TGGG	214.458
		132417	C	G	141.134
		210096	A	G	221.999
		234477	T	G	222
		234496	C	CGT	200.475
		390828	T	C	221.999
		424320	TCC	TCCC	214.458
		459399	A	C	221.999
		467564	A	C	80.5134
		467585	G	C	106.133
		467590	T	C	108.133
		467621	T	G	111.066
		467638	G	T	183.999
		623472	A	G	133.066
		623508	C	G	150.015
		635633	C	T	221.999
		836272	A	G	151.033
		836291	A	G	179.033
		836538	A	G	166.003
		836658	A	G	169.016
		837033	A	G	143.134
		958922	C	A	221.999
		986204	C	A	221.999
		990001	G	C	221.999
		1010204	CGG	CGGG	214.458
		1025106	T	C	221.999
		1037911	C	T	221.999
		1093406	A	G	221.999
		1168715	CTT	CTTT	214.458
		1313337	A	AG	71.7225
		1315191	A	C	221.999
		1315884	G	A	221.999
		1414021	C	T	221.999
		1471659	C	T	221.999
		1711627	C	T	221.999
		1780586	CG	CGG	214.458
		2006032	A	G	221.999
		2051746	T	C	221.999
		2057774	A	T	221.999
		2153410	A	G	221.999
		2154182	C	G	22.0341
		2155679	G	T	116.008
		2207591	T	TC	214.458
		2251999	A	G	221.999
		2282787	C	T	221.999
		2356827	C	A	37.7652
		2387733	T	C	185.067
		2523205	GCG	GCGCCG	160.466
		2525722	CGGGGG	CGGGG	142.457
		2718852	T	G	221.999
		2751804	C	T	221.999
		2809621	T	C	221.999
		2873093	GCCACCACCACCACCAC	GCCACCACCACCACCACCAC	217.471
		2873098	CAC	CACAAC	72.4665
		2873107	CAC	CACAAC	117.467
		2931837	G	T	221.999
		2954439	T	C	221.999
		3282655	TCCCCCC	TCCCCC	62.4698
		3379784	C	A	126.032
		3379788	C	G	132.032
		3415194	GCAC	GCACTACAC	108.592
		3580636	CTTT	CTT	214.458
		3590686	G	GC	126.491
		3718357	C	T	221.999
		3862472	GAA	GA	214.458
		3896340	T	G	221.999
		4095001	CG	C	214.458
		4400660	ACCC	ACC	47.9721
	3	14785	T	C	221.999
		55533	TGCCGCCGCCGCCGCCGCCGCCG	TGCCGCCGCCGCCGCCGCCG	214.458
		55553	C	T	111.032
		69989	G	A	221.999
		102002	G	A	26.0177
		116000	T	G	221.999
		131174	TGG	TGGG	214.458
		131176	G	GA	21.462
		132417	C	G	125.264
		210096	A	G	221.999
		234477	T	G	78.5133
		234496	C	CGT	132.525
		390828	T	C	221.999
		424320	TCC	TCCC	214.458
		459399	A	C	221.999
		467585	G	C	43.9722
		467590	T	C	88.2637
		467621	T	G	150
		467638	G	T	156.999
		477521	GA	GAA	88.4667
		537476	C	G	32.0097
		623472	A	G	99.2638
		623508	C	G	117.133
		635633	C	T	221.999
		836538	A	G	95.5136
		836658	A	G	112.264
		837033	A	G	109.264
		958922	C	A	221.999
		986204	C	A	221.999
		990001	G	C	221.999
		1010204	CGG	CGGG	214.458
		1025106	T	C	221.999
		1037911	C	T	221.999
		1093406	A	G	221.999
		1168715	CTT	CTTT	214.458
		1313337	A	AG	121.491
		1315191	A	C	221.999
		1315884	G	A	221.999
		1414021	C	T	221.999
		1471659	C	T	221.999
		1711627	C	T	221.999
		1780586	CG	CGG	214.458
		1902877	G	C	21.0411
		2006032	A	G	221.999
		2051746	T	C	221.999
		2057774	A	T	221.999
		2153410	A	G	221.999
		2154455	C	T	222.01
		2176210	T	G	123.008
		2207591	T	TC	214.458
		2229622	C	A	23.0285
		2251999	A	G	221.999
		2282787	C	T	221.999
		2523205	GCG	GCGCCG	108.525
		2525722	CGGGGG	CGGGG	141.457
		2718852	T	G	221.999
		2751804	C	T	221.999
		2809621	T	C	221.999
		2873093	GCCACCACCACCACCAC	GCCACCACCACCACCACCAC	144.467
		2931837	G	T	221.999
		2954439	T	C	221.999
		3092265	C	A	21.0411
		3379784	C	A	132.015
		3379788	C	G	132.015
		3415194	GCAC	GCACTACAC	97.4668
		3580636	CTTT	CTT	214.458
		3590686	G	GC	150.466
		3691061	A	C	51.0072
		3691063	G	A	35.0083
		3718357	C	T	221.999
		3862471	CG	C	214.458
		3862472	GAA	GA	214.458
		3896340	T	G	221.999
		4095001	CG	C	214.458
	4	14785	T	C	221.999
		55533	TGCCGCCGCCGCCGCCGCCGCCG	TGCCGCCGCCGCCGCCGCCG	206.475
		55553	C	T	76.0316
		69989	G	A	221.999
		116000	T	G	221.999
		131174	TGG	TGGG	214.458
		132417	C	G	130.133
		210096	A	G	221.999
		234477	T	G	71.9724
		234496	C	CGT	62.4314
		390828	T	C	221.999
		424320	TCC	TCCC	121.491
		459399	A	C	221.999
		467585	G	C	35.7656
		467621	T	G	80.5134
		467638	G	T	95.1329
		537476	C	G	26.0177
		623472	A	G	41.7648
		623508	C	G	45.7647
		635633	C	T	221.999
		711700	C	A	24.0241
		836272	A	G	89.5135
		836291	A	G	41.7648
		836538	A	G	66.5132
		836658	A	G	92.5135
		837033	A	G	94.2638
		958922	C	A	221.999
		986204	C	A	221.999
		990001	G	C	221.999
		1010204	CGG	CGGG	214.458
		1025106	T	C	221.999
		1037911	C	T	221.999
		1093406	A	G	222.003
		1168715	CTT	CTTT	214.458
		1313337	A	AG	101.723
		1315191	A	C	221.999
		1315884	G	A	222
		1414021	C	T	221.999
		1471659	C	T	221.999
		1711627	C	T	221.999
		1780586	CG	CGG	73.9723
		2006032	A	G	221.999
		2051746	T	C	221.999
		2057774	A	T	221.999
		2153410	A	G	221.999
		2155679	G	T	60.0073
		2207591	T	TC	214.458
		2251999	A	G	221.999
		2282787	C	T	221.999
		2387733	T	C	121.264
		2523205	GCG	GCGCCG	27.2316
		2525722	CGGGGG	CGGGG	122.457
		2718852	T	G	221.999
		2751804	C	T	147.033
		2809621	T	C	222
		2873092	GGCC	GGCCGCC	44.4663
		2873093	GCCACCACCACCACCAC	GCCACCACCACCACCACCAC	161.593
		2886952	G	A	20.0499
		2931837	G	T	221.999
		2954439	T	C	221.999
		3415194	GCAC	GCACTACAC	49.4665
		3580636	CTTT	CTT	214.458
		3590686	G	GC	53.4313
		3718357	C	T	221.999
		3719662	G	T	27.0155
		3862472	GAA	GA	214.458
		3896340	T	G	221.999
		4095001	CG	C	179.458
		4401113	G	T	32.0097
	5	14785	T	C	221.999
		55533	TGCCGCCGCCGCCGCCGCCGCCG	TGCCGCCGCCGCCGCCGCCG	214.459
		55553	C	T	29.9763
		69989	G	A	221.999
		116000	T	G	221.999
		131174	TGG	TGGG	214.458
		132417	C	G	110.514
		168332	C	A	24.0241
		210096	A	G	221.999
		234496	C	CGT	145.526
		338020	A	C	45.7647
		390828	T	C	221.999
		424320	TCC	TCCC	214.458
		459399	A	C	221.999
		467585	G	C	25.7758
		467590	T	C	43.9722
		467621	T	G,C	31.7673
		467638	G	T	65.9724
		537476	C	G	30.0112
		576111	C	G	26.0177
		623472	A	G	138.032
		623508	C	G	176.067
		635633	C	T	221.999
		836272	A	G	133.066
		836291	A	G	159.134
		836538	A	G	45.7647
		836658	A	G	222.001
		837033	A	G	155.015
		958922	C	A	221.999
		986204	C	A	221.999
		990001	G	C	221.999
		1010204	CGG	CGGG	214.458
		1025106	T	C	222
		1037911	C	T	221.999
		1093406	A	G	222
		1168715	CTT	CTTT	214.458
		1313337	A	AG	87.7227
		1315191	A	C	221.999
		1315884	G	A	221.999
		1414021	C	T	221.999
		1471659	C	T	221.999
		1711627	C	T	221.999
		1780586	CG	CGG	208.462
		2006032	A	G	221.999
		2051746	T	C	221.999
		2057774	A	T	221.999
		2153410	A	G	221.999
		2154455	C	T	89.0077
		2154861	G	T	225.009
		2207591	T	TC	214.458
		2251999	A	G	221.999
		2282787	C	T	221.999
		2387733	T	C	35.7656
		2523205	GCG	GCGCCG	87.9725
		2525722	CGGGGG	CGGGG	124.457
		2632918	G	C	24.0241
		2632922	G	C	37.0079
		2718852	T	G	221.999
		2751804	C	T	221.999
		2809621	T	C	221.999
		2873093	GCCACCACCACCACCAC	GCCACCACCACCACCACCAC	210.791
		2873104	CAC	CACAAC	60.4663
		2931837	G	T	221.999
		2954439	T	C	221.999
		3120391	CGAC	CGACTGAC	41.2239
		3120431	AGG	AGGG	39.4316
		3354229	C	A	29.0134
		3580636	CTTT	CTT	214.458
		3590686	G	GC	99.7229
		3718357	C	T	221.999
		3862472	GAA	GA	214.458
		3896340	T	G	221.999
		4095001	CG	C	203.458
	6	14785	T	C	221.999
		55533	TGCCGCCGCCGCCGCCGCCGCCG	TGCCGCCGCCGCCGCCGCCG	214.458
		55553	C	T	102.032
		69989	G	A	221.999
		116000	T	G	221.999
		131174	TGG	TGGG	214.458
		132417	C	G	221.999
		210096	A	G	221.999
		234477	T	G	172.79
		234496	C	CGT	214.462
		333892	G	C	72.9724
		338020	A	C	45.7647
		390828	T	C	221.999
		424320	TCC	TCCC	214.458
		459399	A	C	221.999
		467564	A	C	31.7673
		467585	G	C	89.1329
		467590	T	C	100.133
		467621	T	G	120.514
		467638	G	T	153
		623472	A	G	116.133
		623508	C	G	181.067
		635633	C	T	221.999
		836272	A	G	43.7647
		836291	A	G	45.7647
		836538	A	G	90.5135
		836658	A	G	215.003
		837033	A	G	209
		958922	C	A	221.999
		986204	C	A	221.999
		990001	G	C	221.999
		1010204	CGG	CGGG	214.458
		1025106	T	C	221.999
		1037911	C	T	221.999
		1093406	A	G	221.999
		1168715	CTT	CTTT	214.458
		1313337	A	AG	156.475
		1313338	A	AC	156.475
		1315191	A	C	221.999
		1315884	G	A	221.999
		1414021	C	T	221.999
		1471659	C	T	221.999
		1711627	C	T	221.999
		1780586	CG	CGG	214.458
		1987087	G	GAA	114.491
		2006032	A	G	221.999
		2051746	T	C	221.999
		2057774	A	T	221.999
		2153410	A	G	221.999
		2154455	C	T	221.999
		2207591	T	TC	214.458
		2251999	A	G	221.999
		2282787	C	T	221.999
		2387733	T	C	119.264
		2523205	GCG	GCGCCG	122.491
		2525722	CGGGGG	CGGGG	128.457
		2718852	T	G	221.999
		2751804	C	T	221.999
		2809621	T	C	221.999
		2873093	GCCACCACCACCACCAC	GCCACCACCACCACCACCAC	217.881
		2873099	ACC	ACCTCC	59.4663
		2931837	G	T	221.999
		2954439	T	C	221.999
		3120391	CGAC	CGACTGAC	25.9827
		3348523	G	T	28.0137
		3379784	C	A	35.7656
		3380439	GC	GCC	71.9723
		3415194	GCAC	GCACTACAC	85.9725
		3537821	A	C	23.0285
		3580636	CTTT	CTT	214.458
		3590686	G	GC	134.491
		3718357	C	T	221.999
		3862472	GAA	GA	214.458
		3896340	T	G	221.999
		4095001	CG	C	214.458

### Sheet: BDQr All Variants
	Colony	Position	Ref Base	Seq Base	Qual Score
	1	14785	T	C	221.999
		55533	TGCCGCCGCCGCCGCCGCCGCCG	TGCCGCCGCCGCCGCCGCCG	214.458
		55553	C	T	29.769
		69989	G	A	221.999
		116000	T	G	221.999
		131174	TGG	TGGG	214.458
		132417	C	G	91.5135
		210096	A	G	221.999
		234477	T	G	118.133
		234496	C	CGT	160.466
		390828	T	C	221.999
		424320	TCC	TCCC	214.459
		459399	A	C	221.999
		467638	G	T	28.7701
		635633	C	T	221.999
		713480	G	T	23.0285
		779053	C	T	225.009
		837033	A	G	43.9722
		958922	C	A	221.999
		986204	C	A	221.999
		990001	G	C	221.999
		1010204	CGG	CGGG	214.458
		1025106	T	C	221.999
		1037911	C	T	221.999
		1093406	A	G	195.003
		1147867	G	T	20.0499
		1168715	CTT	CTTT	214.458
		1263536	C	A	34.0087
		1313337	A	AG	78.5918
		1315191	A	C	221.999
		1315884	G	A	221.999
		1414021	C	T	221.999
		1471659	C	T	221.999
		1711627	C	T	221.999
		1780586	CG	CGG	214.458
		1987087	G	GAA	144.466
		2006032	A	G	221.999
		2051746	T	C	221.999
		2057774	A	T	221.999
		2153410	A	G	221.999
		2207590	GTT	GT,GTTT	33.433
		2207591	T	TC	214.458
		2251999	A	G	221.999
		2282787	C	T	221.999
		2523205	GCG	GCGCCG	36.2246
		2525722	CGGGGG	CGGGG	131.457
		2718852	T	G	221.999
		2751804	C	T	222.008
		2809621	T	C	221.999
		2863298	C	A	28.0137
		2873093	GCCACCACCACCACCAC	GCCACCACCACCACCACCAC	208.439
		2931837	G	T	221.999
		2954439	T	C	221.999
		3120391	CGAC	CGACTGAC	62.4314
		3379751	A	C	52.9722
		3379757	A	C	53.9722
		3379763	G	A	59.9723
		3379784	C	A	85.2636
		3379788	C	G	98.133
		3380439	GC	GCC	34.2251
		3415194	GCAC	GCACTACAC	122.723
		3580636	CTTT	CTT	214.458
		3590686	G	GC	159.458
		3718357	C	T	221.999
		3862472	GAA	GA	214.458
		3896340	T	G	221.999
		4095000	TC	T	28.9773
		4095001	CG	C	214.458
	2	14785	T	C	221.999
		55533	TGCCGCCGCCGCCGCCGCCGCCG	TGCCGCCGCCGCCGCCGCCG	214.458
		55553	C	T	71.1327
		69989	G	A	221.999
		116000	T	G	221.999
		131174	TGG	TGGG	214.458
		210096	A	G	221.999
		234477	T	G	171.007
		234496	C	CGT	207.458
		390828	T	C	221.999
		424320	TCC	TCCC	214.458
		459399	A	C	221.999
		467590	T	C	35.7656
		467621	T	G	56.9722
		467638	G	T	80.5134
		623508	C	G	38.7651
		635633	C	T	221.999
		779138	G	T	221.999
		837033	A	G	96.5136
		958922	C	A	221.999
		986204	C	A	221.999
		990001	G	C	221.999
		1010204	CGG	CGGG	214.458
		1025106	T	C	221.999
		1037911	C	T	221.999
		1093406	A	G	221.999
		1168715	CTT	CTTT	214.458
		1313337	A	AG	92.5249
		1313338	A	AC	92.5249
		1315191	A	C	221.999
		1315884	G	A	221.999
		1414021	C	T	221.999
		1471659	C	T	221.999
		1711627	C	T	221.999
		1780586	CG	CGG	214.459
		2006032	A	G	221.999
		2051746	T	C	221.999
		2057774	A	T	221.999
		2153410	A	G	221.999
		2207591	T	TC	214.458
		2251999	A	G	221.999
		2282787	C	T	221.999
		2523205	GCG	GCGCCG	93.7228
		2525722	CGGGGG	CGGGG	46.7223
		2718852	T	G	221.999
		2751804	C	T	181.016
		2809621	T	C	221.999
		2843192	C	A	22.0341
		2873093	GCCACCACCACCACCAC	GCCACCACCACCACCACCAC	130.981
		2931837	G	T	221.999
		2954439	T	C	221.999
		3120391	CGAC	CGACTGAC	44.4313
		3120431	AGG	AGGG	21.462
		3254000	G	T	30.0112
		3379751	A	C	35.7656
		3379757	A	C	53.9722
		3379763	G	A	43.9722
		3379784	C	A	116.015
		3379788	C	G	118.015
		3415194	GCAC	GCACTACAC	113.723
		3463592	G	A	22.7872
		3580636	CTTT	CTT	214.458
		3590686	G	GC	182.458
		3718357	C	T	221.999
		3862472	GAA	GA	214.458
		3896340	T	G	221.999
		4095001	CG	C	158.475
	3	14785	T	C	221.999
		55533	TGCCGCCGCCGCCGCCGCCGCCG	TGCCGCCGCCGCCGCCGCCG	214.46
		55553	C	T	22.7872
		69989	G	A	221.999
		116000	T	G	221.999
		131174	TGG	TGGG	214.458
		210096	A	G	221.999
		234477	T	G	170.067
		234496	C	CGT	106.723
		390828	T	C	221.999
		424320	TCC	TCCC	42.4314
		459399	A	C	221.999
		467621	T	G	38.7651
		467638	G	T	82.5134
		623472	A	G	59.9723
		623508	C	G	69.9724
		635633	C	T	221.999
		779125	T	C	155.008
		779182	G	C	97.0078
		835947	G	T	24.7788
		836658	A	G	76.9725
		837033	A	G	77.5133
		958922	C	A	221.999
		986204	C	A	221.999
		990001	G	C	221.999
		1010204	CGG	CGGG	214.458
		1025106	T	C	221.999
		1037911	C	T	221.999
		1093406	A	G	221.999
		1168715	CTT	CTTT	214.458
		1313337	A	AG	86.5248
		1315191	A	C	221.999
		1315884	G	A	221.999
		1414021	C	T	221.999
		1471659	C	T	221.999
		1623765	C	T	20.0499
		1711627	C	T	221.999
		1780586	CG	CGG	214.459
		1963506	G	C	171.009
		2006032	A	G	221.999
		2051746	T	C	177.067
		2057774	A	T	221.999
		2153410	A	G	221.999
		2207591	T	TC	214.458
		2251999	A	G	221.999
		2282787	C	T	221.999
		2387733	T	C	33.7663
		2525722	CGGGGG	CGGGG	110.458
		2718852	T	G	221.999
		2751804	C	T	221.999
		2809621	T	C	222
		2873093	GCCACCACCACCACCAC	GCCACCACCACCACCACCAC	120.723
		2931837	G	T	221.999
		2954439	T	C	221.999
		3120431	AGG	AGGG	31.4341
		3379784	C	A	59.9723
		3379788	C	G	59.9723
		3580636	CTTT	CTT	214.458
		3590686	G	GC	143.466
		3686504	G	T	23.0285
		3718357	C	T	222
		3862472	GAA	GA	177.459
		3896340	T	G	221.999
		4095001	CG	C	196.458
		4411526	TACG	TACGACG	23.244
	4	14785	T	C	221.999
		55533	TGCCGCCGCCGCCGCCGCCGCCG	TGCCGCCGCCGCCGCCGCCG	214.458
		55553	C	T	44.5131
		69989	G	A	221.999
		116000	T	G	221.999
		131174	TGG	TGGG	214.458
		132417	C	G	42.7648
		210096	A	G	221.999
		234477	T	G	59.9723
		234496	C	CGT	65.4314
		390828	T	C	221.999
		424320	TCC	TCCC	196.466
		459399	A	C	221.999
		467585	G	C	25.7758
		467590	T	C	35.7656
		467621	T	G	56.9722
		467638	G	T	117.133
		635633	C	T	221.999
		779182	G	C	221.999
		916833	T	G	24.0241
		958922	C	A	221.999
		986204	C	A	221.999
		990001	G	C	221.999
		1010204	CGG	CGGG	214.458
		1025106	T	C	221.999
		1037911	C	T	221.999
		1093406	A	G	218.003
		1168715	CTT	CTTT	214.459
		1313337	A	AG	102.592
		1313338	A	AC	103.592
		1315191	A	C	221.999
		1315884	G	A	221.999
		1383863	G	A	23.0285
		1414021	C	T,A	215.999
		1471659	C	T	221.999
		1711627	C	T	221.999
		1780586	CG	CGG	214.459
		1929654	C	T	24.0241
		1987087	G	GAA	68.9723
		2006032	A	G	221.999
		2051746	T	C	221.999
		2057774	A	T	221.999
		2153410	A	G	221.999
		2207591	T	TC	214.458
		2207592	T	TT	24.9855
		2251999	A	G	221.999
		2282787	C	T	221.999
		2523205	GCG	GCGCCG	36.2246
		2525722	CGGGGG	CGGGG	118.457
		2718852	T	G	221.999
		2751804	C	T	209.008
		2809621	T	C	222
		2873093	GCCACCACCACCACCAC	GCCACCACCACCACCACCAC	131.525
		2931837	G	T	221.999
		2954439	T	C	221.999
		3048740	GCCC	GC	24.4814
		3120431	AGG	AGGG	90.7228
		3580636	CTTT	CTT	214.458
		3590686	G	GC	99.7229
		3718357	C	T	221.999
		3848580	G	A	20.0499
		3862472	GAA	GA	214.458
		3896340	T	G	221.999
		4095001	CG	C	214.46
	5	14785	T	C	221.999
		55533	TGCCGCCGCCGCCGCCGCCGCCG	TGCCGCCGCCGCCGCCGCCG	214.459
		55553	C	T	21.9993
		69989	G	A	221.999
		116000	T	G	221.999
		131174	TGG	TGGG	214.458
		132417	C	G	47.7647
		210096	A	G	221.999
		234477	T	G	97.5136
		234496	C	CGT	151.474
		390828	T	C	221.999
		424320	TCC	TCCC	214.458
		459399	A	C	221.999
		467621	T	G	63.5131
		467638	G	T	94.2638
		635633	C	T	221.999
		779141	A	G	71.0074
		779176	A	G	215.009
		779182	G	C	61.0073
		836658	A	G	65.9724
		958922	C	A	221.999
		986204	C	A	221.999
		990001	G	C	221.999
		1010204	CGG	CGGG	214.458
		1025106	T	C	221.999
		1037911	C	T	221.999
		1093406	A	G	221.999
		1168715	CTT	CTTT	214.458
		1313337	A	AG	78.5918
		1315191	A	C	221.999
		1315884	G	A	221.999
		1414021	C	T	221.999
		1471659	C	T	221.999
		1711627	C	T	221.999
		1780586	CG	CGG	214.458
		2006032	A	G	221.999
		2051746	T	C	222.001
		2057774	A	T	221.999
		2153410	A	G	221.999
		2207591	T	TC	214.458
		2251999	A	G	221.999
		2282787	C	T	221.999
		2387733	T	C	42.7648
		2430428	G	A	25.0342
		2525722	CGGGGG	CGGGG	133.457
		2718852	T	G	221.999
		2751804	C	T	221.999
		2809621	T	C	221.999
		2824347	C	T	20.0499
		2826293	A	C	194.009
		2873093	GCCACCACCACCACCAC	GCCACCACCACCACCACCAC	214.458
		2931837	G	T	221.999
		2954439	T	C	221.999
		3120431	AGG	AGGG	105.525
		3120432	GG	GGG	106.525
		3379757	A	C	35.7656
		3379763	G	A	35.7656
		3379784	C	A	59.9723
		3379788	C	G	59.9723
		3415194	GCAC	GCACTACAC	60.4313
		3580636	CTTT	CTT	214.458
		3590686	G	GC	157.458
		3718357	C	T	221.999
		3862472	GAA	GA	214.458
		3896340	T	G	221.999
		4095001	CG	C	145.474
		4400660	ACCC	ACC	27.9787
		4411526	TACG	TACGACG	34.2251
