## Supplemental Tables for "KatG catalase deficiency confers bedaquiline hyper-susceptibility to isoniazid resistant *Mycobacterium tuberculosis*": Supplementary Table 5.xlsx

### Sheet: TB-TDR Strains
	Strain	INH MIC	RIF MIC	katG nucleotide variant	katG amino acid variant	inhA nucleotide variant	rpoB nucleotide variant	rpoB amino acid variant	Spoligotype	Lineage	Geographical Origin
	INH-Susceptible
	TB-TDR-0077	0.2	30	wild type	wild type	wild type	wild type	wild type	0000000000000000000000000000000000111111111	2/Beijing	South Korea
	TB-TDR-0081	0.2	≤10	wild type	wild type	wild type	wild type	wild type	0000000000000000000000000000000000111111111	2/Beijing	South Korea
	TB-TDR-0126	0.2	≤10	wild type	wild type	wild type	wild type	wild type	1111111111111111111100001111111100001110111	4/LAM	Brasil
	TB-TDR-0163	≤ 0.05	≤10	wild type	wild type	wild type	wild type	wild type	1111111111111111111111111000000100001111111	4/Haarlem	Peru
	INH-Resistant
	TB-TDR-0019	3.2	120	AGC 315 ACC	Ser 315 Thr	wild type	CTG 533 CCG	Leu 533 Pro			Azerbaidjan
	TB-TDR-0031	> 3.2	> 120	AGC 315 ACC	Ser 315 Thr	wild type	TCG 531 TGG	Ser 531 Trp			Kazakstan
	TB-TDR-0042	> 3.2	≤ 10	AGC 315 ACC	Ser 315 Thr	wild type	wild type	wild type	1001011110000000011111111111000010111111111	1/East African Indian	Bangladesh
	TB-TDR-0193	> 3.2	> 120	wild type	wild type	C -15 T	TCG 531 TTG	Ser 531 Leu	1111111111111111111100001111111100001110111	4/LAM	Portugal
	TB-TDR-0198	3.2	> 120	AGC 315 ACC	Ser 315 Thr	wild type	GAC 516 GTC	Asp 516 Val	1111111111111111111100001111111100001110111	4/LAM	Peru
