## Supplemental Tables for "KatG catalase deficiency confers bedaquiline hyper-susceptibility to isoniazid resistant *Mycobacterium tuberculosis*": Supplementary Table 6.xlsx

### Sheet: Mtb Strain List
	M. tuberculosis Strain	Genotype	Drug Resistance	Reference (PMID)	Source
	H37Rv	Wild-type H37Rv	---	ATCC #27294	Deborah Hung (Broad Institute), William Jacobs (Einstein)
	H37Rv katG-	Laboratory evolved H37Rv KatG E553K	INHR	---	this work
	H37Rv ∆katG	H37Rv ∆katG	INHR	Vilcheze C, Antimicrob Agents Chemother 2020	William Jacobs (Einstein)
	H37Rv mmpR5-	Laboratory evolved H37Rv MmpR5 G65R	BDQR	---	this work
	H37Rv pEmpty	H37Rv pEXCF	---	Galagan JE, Nature 2013; Rustad TR, Gen Biol 2014	David Sherman (U Washington)
	H37Rv pfurA	H37Rv pEXCF-Rv1909c	INHR	Galagan JE, Nature 2013; Rustad TR, Gen Biol 2014	David Sherman (U Washington)
	mc27902	H37Rv ∆panCD ∆leuCD ∆argB	---	Vilcheze C, mBio 2018	William Jacobs (Einstein)
	mc28245	mc27902 ∆2116169-2162530	INHR	Vilcheze C, mBio 2018	William Jacobs (Einstein)
	H37Rv pRv3160c	H37Rv pEXCF-Rv3160c	---	Galagan JE, Nature 2013; Rustad TR, Gen Biol 2014	David Sherman (U Washington)
	H37Rv pkmtR	H37Rv pEXCF-Rv0827c	---	Galagan JE, Nature 2013; Rustad TR, Gen Biol 2014	David Sherman (U Washington)
	H37Rv pprpR	H37Rv pEXCF-Rv1129c	---	Galagan JE, Nature 2013; Rustad TR, Gen Biol 2014	David Sherman (U Washington)
	TB-TDR-0019	KatG S315T, RpoB L533P	INHR	Vincent V, Int J Tuberc Lung Dis 2012	David Alland (Rutgers)
	TB-TDR-0077	wild-type katG, inhA, rpoB	---	Vincent V, Int J Tuberc Lung Dis 2012	David Alland (Rutgers)
	TB-TDR-0081	wild-type katG, inhA, rpoB	---	Vincent V, Int J Tuberc Lung Dis 2012	David Alland (Rutgers)
	TB-TDR-0091	wild-type katG, inhA, rpoB	---	Vincent V, Int J Tuberc Lung Dis 2012	David Alland (Rutgers)
	TB-TDR-0126	wild-type katG, inhA, rpoB	---	Vincent V, Int J Tuberc Lung Dis 2012	David Alland (Rutgers)
	TB-TDR-0163	wild-type katG, inhA, rpoB	---	Vincent V, Int J Tuberc Lung Dis 2012	David Alland (Rutgers)
	TB-TDR-0031	KatG S315T, RpoB S531W	INHR	Vincent V, Int J Tuberc Lung Dis 2012	David Alland (Rutgers)
	TB-TDR-0042	KatG S315T	INHR	Vincent V, Int J Tuberc Lung Dis 2012	David Alland (Rutgers)
	TB-TDR-0193	inhA C -15 T, RpoB S531L	INHR	Vincent V, Int J Tuberc Lung Dis 2012	David Alland (Rutgers)
	TB-TDR-0198	KatG S315T, RpoB D516V	INHR	Vincent V, Int J Tuberc Lung Dis 2012	David Alland (Rutgers)
